# Human patient-specific FOXG1 syndrome mouse model revealed FOXG1-MYCN-mediated regulation of protein homeostasis in neurodevelopmental disorder

**DOI:** 10.1101/2025.09.27.678882

**Authors:** Shin Jeon, Liwen Li, Ji-Hwan Moon, Dongjun Shin, Jaein Park, Eunjin Kwak, Jae W. Lee, Soo-Kyung Lee

## Abstract

Neurodevelopmental disorders are characterized by disruptions in brain development, resulting in cognitive, behavioral, and neurological impairments. FOXG1 syndrome (FS), caused by heterozygous mutations in the *FOXG1* gene, exemplifies a severe monogenic neurodevelopmental disorder. To investigate its pathogenesis, we generated a patient-specific W300X mouse model carrying a truncation variant of *FOXG1*. We found that the truncated FOXG1 protein in W300X-heterozygous (W300X-Het) mice is more abundant and more nuclear-localized than the full-length FOXG1 protein, implicating a pathogenic mechanism involving the truncated protein. Interestingly, W300X-Het mice exhibited profound abnormalities in the dentate gyrus, including disrupted neurogenesis, impaired granule cell migration, and altered dendritic morphology. Transcriptomic profiling identified broad dysregulation in protein homeostasis pathways, particularly ribosomal biogenesis, translation, and proteostasis. Disruption of the FOXG1-MYCN pathway, critical for robust protein synthesis during neural stem cell division, synaptogenesis, and synaptic plasticity, emerged as a key mechanism underlying these defects. In parallel, microglial activation and inflammation were markedly increased in the dentate gyrus, contributing to a pro-inflammatory environment that exacerbates neurogenic and structural deficits. Consistent with hippocampal dysfunction in FS patients, W300X-Het mice exhibited significant spatial learning and memory impairments. Together, our study highlights disrupted protein homeostasis and neuroinflammation as key drivers of FS pathogenesis, providing a framework for developing therapeutic strategies targeting these pathways.
