## Supplemental table for "Human patient-specific FOXG1 syndrome mouse model revealed FOXG1-MYCN-mediated regulation of protein homeostasis in neurodevelopmental disorder"

### Sheet: W300X-Het_Hippocampus_DEG
Ensembl_ID	Gene_Symbol	PPEE	PPDE	PostFC	log2(PostFC)	RealFC
ENSMUSG00000030680	Pagr1a	0	1	129.006	7.01129	4914
ENSMUSG00000093738	AI606473	6.4837e-14	1	86.0573	6.42723	3265.59
ENSMUSG00000096225	Lhx8	1.39507e-05	0.999986	78.4311	6.29335	105.339
ENSMUSG00000042258	Isl1	3.50042e-12	1	75.9196	6.2464	93.0804
ENSMUSG00000023964	Calcr	0.000119579	0.99988	67.9432	6.08626	108.405
ENSMUSG00000079466	Prdm12	6.51849e-10	1	51.4228	5.68434	59.8357
ENSMUSG00000085791	Rpl30-ps9	0.00246634	0.997534	48.3485	5.5954	779.45
ENSMUSG00000097861	Gm26858	0.00351461	0.996485	36.6059	5.194	697.818
ENSMUSG00000085224	Gm13425	5.15803e-05	0.999948	30.2127	4.91708	42.0939
ENSMUSG00000029546	Uncx	2.90811e-09	1	25.5241	4.67379	50.6242
ENSMUSG00000021685	Otp	0.00758983	0.99241	24.2536	4.60013	57.275
ENSMUSG00000106775	RP23-124H2.4	0.0163666	0.983633	16.9699	4.08491	33.315
ENSMUSG00000045518	Onecut3	6.89898e-09	1	14.0304	3.81048	16.6842
ENSMUSG00000066477	Gm16551	0.0185298	0.98147	13.4827	3.75304	26.2586
ENSMUSG00000097614	Gm26508	0	1	12.792	3.67717	14.3243
ENSMUSG00000099512	Gm28703	0.00426187	0.995738	12.7017	3.66695	24.6783
ENSMUSG00000031073	Fgf15	1.44389e-08	1	11.4596	3.51849	12.0174
ENSMUSG00000031212	Pgr15l	0.014061	0.985939	10.8674	3.44194	15.6595
ENSMUSG00000032511	Scn5a	4.57833e-05	0.999954	9.76784	3.28804	9.90324
ENSMUSG00000043013	Onecut1	0.00171853	0.998281	9.37319	3.22854	10.1732
ENSMUSG00000102306	Gm38193	0.0269482	0.973052	9.36662	3.22753	17.9298
ENSMUSG00000022101	Fgf17	1.53617e-05	0.999985	9.2214	3.20499	10.2816
ENSMUSG00000038805	Six3	0.000268672	0.999731	8.94517	3.16111	9.06401
ENSMUSG00000031074	Fgf3	1.45983e-08	1	8.58507	3.10183	9.25819
ENSMUSG00000099647	Gm5776	4.93094e-05	0.999951	8.42852	3.07528	10.1696
ENSMUSG00000087075	A230065H16Rik	0.000780127	0.99922	8.15173	3.02711	10.5333
ENSMUSG00000028753	Vwa5b1	0.00975729	0.990243	7.26656	2.86127	7.31464
ENSMUSG00000036972	Zic4	5.42134e-05	0.999946	7.18683	2.84536	7.19706
ENSMUSG00000038872	Zfhx3	0.00683127	0.993169	6.65063	2.73349	6.66036
ENSMUSG00000001496	Nkx2-1	0.000222885	0.999777	6.08592	2.60548	6.16392
ENSMUSG00000039092	Sptlc3	0.0052228	0.994777	5.52272	2.46538	6.37348
ENSMUSG00000022053	Ebf2	7.89657e-06	0.999992	5.13198	2.35952	5.22962
ENSMUSG00000057777	Mab21l2	1.06744e-06	0.999999	4.79294	2.26091	5.07375
ENSMUSG00000086328	2700033N17Rik	8.5209e-05	0.999915	4.77631	2.2559	5.11124
ENSMUSG00000104292	Gm38042	0.000916819	0.999083	4.00681	2.00246	4.28719
ENSMUSG00000086308	G630016G05Rik	0.0108503	0.98915	3.93779	1.97738	4.25139
ENSMUSG00000032368	Zic1	0.00415356	0.995846	3.92821	1.97387	3.92903
ENSMUSG00000063804	Lin28b	0.000456407	0.999544	3.87157	1.95292	3.93175
ENSMUSG00000005268	Prlr	0.00595925	0.994041	3.85951	1.94842	3.92911
ENSMUSG00000047490	4932411E22Rik	0.00016964	0.99983	3.72486	1.89718	3.75619
ENSMUSG00000056972	Magel2	1.62776e-09	1	3.68901	1.88323	3.69698
ENSMUSG00000038115	Ano2	1.04444e-05	0.99999	3.4094	1.76952	3.52853
ENSMUSG00000068696	Gpr88	2.06362e-05	0.999979	3.39712	1.76431	3.44046
ENSMUSG00000006270	Vax1	0.0280337	0.971966	3.38206	1.7579	3.45236
ENSMUSG00000078952	Lincenc1	0.00727009	0.99273	3.35595	1.74672	3.49604
ENSMUSG00000074981	Dcdc5	0.0250923	0.974908	3.31056	1.72708	3.35833
ENSMUSG00000047773	Ankfn1	0.000374876	0.999625	3.26659	1.70778	3.29126
ENSMUSG00000105594	RP23-372N19.2	0.000103858	0.999896	3.20127	1.67865	3.2516
ENSMUSG00000036357	Gpr101	0.000547477	0.999453	3.17625	1.66732	3.22135
ENSMUSG00000043164	Tmem212	9.79583e-06	0.99999	3.13766	1.64969	3.18061
ENSMUSG00000095562	Gm21887	1.22542e-11	1	3.017	1.59311	3.0532
ENSMUSG00000028876	Epha10	0.0281167	0.971883	2.96881	1.56988	2.98711
ENSMUSG00000085139	A730046J19Rik	1.41054e-07	1	2.85988	1.51596	2.88257
ENSMUSG00000049555	Tmie	7.12966e-06	0.999993	2.76966	1.46971	2.80923
ENSMUSG00000102803	Gm37477	0.00606406	0.993936	2.76486	1.46721	2.8402
ENSMUSG00000024552	Slc14a2	4.93991e-05	0.999951	2.75088	1.45989	2.75755
ENSMUSG00000031344	Gabrq	1.35435e-06	0.999999	2.74959	1.45922	2.76395
ENSMUSG00000063428	Ddo	0.00642889	0.993571	2.69443	1.42998	2.71633
ENSMUSG00000028487	Bnc2	7.78881e-06	0.999992	2.65362	1.40796	2.6858
ENSMUSG00000051354	Samd3	1.00048e-10	1	2.64343	1.40241	2.66606
ENSMUSG00000026247	Ecel1	0.00792999	0.99207	2.63829	1.3996	2.64237
ENSMUSG00000024330	Col11a2	0.000634398	0.999366	2.5714	1.36255	2.57709
ENSMUSG00000045903	Npas4	0.0488993	0.951101	2.54545	1.34792	2.56718
ENSMUSG00000028610	Dmrtb1	0.044726	0.955274	2.53401	1.34142	2.55238
ENSMUSG00000061702	Tmem91	0.0177012	0.982299	2.51103	1.32828	2.52129
ENSMUSG00000040420	Cdh18	0.00141279	0.998587	2.50562	1.32517	2.51718
ENSMUSG00000022622	Acr	0.0232553	0.976745	2.50241	1.32332	2.5521
ENSMUSG00000067860	Zic3	0.0326217	0.967378	2.48352	1.31239	2.48646
ENSMUSG00000031026	Trim66	3.65263e-14	1	2.47785	1.30909	2.48904
ENSMUSG00000029219	Slc10a4	0.0183416	0.981658	2.44332	1.28884	2.45067
ENSMUSG00000039081	Zfp503	1.84731e-11	1	2.41565	1.27241	2.42127
ENSMUSG00000094083	Gm1604a	0.0364036	0.963596	2.30936	1.2075	2.34862
ENSMUSG00000026875	Traf1	0.00146513	0.998535	2.26489	1.17944	2.27329
ENSMUSG00000061524	Zic2	2.47816e-08	1	2.2606	1.17671	2.26126
ENSMUSG00000032502	Stac	0.000116176	0.999884	2.23538	1.16052	2.25095
ENSMUSG00000052273	Dnah3	0.00919262	0.990807	2.18645	1.12859	2.19014
ENSMUSG00000060988	Galnt13	0.000820425	0.99918	2.15172	1.10549	2.1547
ENSMUSG00000010825	Grid2ip	0.00224002	0.99776	2.1417	1.09876	2.15156
ENSMUSG00000012819	Cdh23	0.00118309	0.998817	2.1384	1.09653	2.15554
ENSMUSG00000010476	Ebf3	1.74928e-06	0.999998	2.13523	1.09439	2.13704
ENSMUSG00000045761	Fam179a	2.1505e-12	1	2.128	1.08949	2.13417
ENSMUSG00000031075	Ano1	0.000289236	0.999711	2.11735	1.08226	2.1243
ENSMUSG00000021250	Fos	4.50539e-10	1	2.11735	1.08226	2.12654
ENSMUSG00000047671	Tctex1d4	0.0498527	0.950147	2.10476	1.07366	2.12346
ENSMUSG00000053819	Camk2d	0.0265337	0.973466	2.08182	1.05785	2.08246
ENSMUSG00000045573	Penk	1.17844e-07	1	2.07462	1.05284	2.08054
ENSMUSG00000046886	Zfp474	0.00988657	0.990113	2.07087	1.05024	2.08737
ENSMUSG00000021090	Lrrc9	8.67471e-09	1	2.06477	1.04598	2.07357
ENSMUSG00000026312	Cdh7	0.0495737	0.950426	2.05699	1.04054	2.05961
ENSMUSG00000025255	Zfhx4	0.0015742	0.998426	2.04016	1.02868	2.04138
ENSMUSG00000020950	Foxg1	6.32761e-12	1	2.03053	1.02186	2.03059
ENSMUSG00000021879	Dnah12	0.00884837	0.991152	2.03022	1.02163	2.03446
ENSMUSG00000036264	Fstl4	0.00140126	0.998599	2.03003	1.0215	2.03578
ENSMUSG00000040978	Gm11992	5.00296e-07	0.999999	1.9996	0.999711	2.00671
ENSMUSG00000041703	Zic5	0.000780572	0.999219	1.99871	0.999073	1.99948
ENSMUSG00000020173	Cobl	0.000257656	0.999742	1.99423	0.995831	1.9954
ENSMUSG00000042567	Nek10	0.00718575	0.992814	1.99019	0.992907	2.00698
ENSMUSG00000028730	Cfap57	0.00045697	0.999543	1.97544	0.982176	1.98207
ENSMUSG00000021047	Nova1	0.000967803	0.999032	1.97302	0.980403	1.97347
ENSMUSG00000026301	Iqca	0.000526706	0.999473	1.95102	0.964231	1.96392
ENSMUSG00000022388	Ttll8	0.00434368	0.995656	1.94768	0.96176	1.96098
ENSMUSG00000102523	Gm37783	0.000333811	0.999666	1.9412	0.956952	1.94885
ENSMUSG00000097859	Gm26601	0.0265464	0.973454	1.93208	0.950156	1.94874
ENSMUSG00000032356	Rasgrf1	3.713e-07	1	1.92804	0.947135	1.93002
ENSMUSG00000039021	Ttc16	0.0227971	0.977203	1.91363	0.936312	1.92221
ENSMUSG00000024420	Zfp521	0.00168226	0.998318	1.89687	0.923618	1.89748
ENSMUSG00000017167	Cntnap1	1.93912e-12	1	1.89216	0.920036	1.89626
ENSMUSG00000062296	Trank1	7.38292e-05	0.999926	1.87511	0.906972	1.87542
ENSMUSG00000033061	Resp18	0.0286734	0.971327	1.85362	0.890346	1.85571
ENSMUSG00000049571	Cfap46	0.0107611	0.989239	1.83641	0.876885	1.83909
ENSMUSG00000039543	Cfap70	0.00305009	0.99695	1.83209	0.873493	1.83675
ENSMUSG00000021750	Fam107a	0	1	1.82758	0.869936	1.8289
ENSMUSG00000021379	Id4	0.0416502	0.95835	1.80718	0.853738	1.80773
ENSMUSG00000041565	L3mbtl4	0.0357225	0.964278	1.80681	0.853445	1.81669
ENSMUSG00000035910	Dcdc2a	0.0118167	0.988183	1.80316	0.850525	1.80558
ENSMUSG00000030270	Cpne9	0.000979869	0.99902	1.80196	0.849568	1.8064
ENSMUSG00000011154	1700026D08Rik	0.00302431	0.996976	1.7861	0.836816	1.79386
ENSMUSG00000019767	Ccdc170	0.000474864	0.999525	1.77815	0.830374	1.78269
ENSMUSG00000071379	Hpcal1	0.000661854	0.999338	1.7741	0.827084	1.77505
ENSMUSG00000053166	Cdh22	0.00178858	0.998211	1.77136	0.824856	1.77375
ENSMUSG00000021303	Gng4	7.05256e-08	1	1.76723	0.821492	1.76754
ENSMUSG00000064325	Hhip	0.00143969	0.99856	1.75816	0.814063	1.76119
ENSMUSG00000030340	Scnn1a	0.0103305	0.98967	1.72778	0.788918	1.73135
ENSMUSG00000097728	Gm26840	0.00266748	0.997333	1.72662	0.787947	1.73217
ENSMUSG00000000120	Ngfr	4.63431e-07	1	1.72255	0.784544	1.72561
ENSMUSG00000036961	Wnt8b	3.54129e-06	0.999996	1.70699	0.771456	1.70864
ENSMUSG00000051111	Sv2c	0.0330252	0.966975	1.70654	0.771075	1.70728
ENSMUSG00000043531	Sorcs1	4.08214e-05	0.999959	1.70358	0.768573	1.70462
ENSMUSG00000026831	1700007K13Rik	0.000398203	0.999602	1.6973	0.76324	1.70237
ENSMUSG00000047361	Gm973	0.00053338	0.999467	1.68437	0.752206	1.68645
ENSMUSG00000037143	Cfap61	0.000215144	0.999785	1.68367	0.751612	1.6868
ENSMUSG00000022262	Dnah5	3.27161e-12	1	1.68064	0.749012	1.68182
ENSMUSG00000019027	Dnah1	0.00267643	0.997324	1.67891	0.747528	1.68001
ENSMUSG00000048721	Fndc9	2.84439e-13	1	1.67411	0.743393	1.67575
ENSMUSG00000033581	Igf2bp2	3.44655e-07	1	1.66808	0.73819	1.67042
ENSMUSG00000028803	Nipal3	2.05906e-06	0.999998	1.6653	0.735778	1.66568
ENSMUSG00000044646	Zbtb7c	1.93309e-10	1	1.66323	0.733988	1.66467
ENSMUSG00000108005	RP23-178I17.2	0.00060118	0.999399	1.64931	0.721863	1.6522
ENSMUSG00000016150	Tenm1	0	1	1.64775	0.720495	1.64791
ENSMUSG00000027800	Tm4sf1	1.46842e-06	0.999999	1.64065	0.714267	1.64195
ENSMUSG00000107191	RP23-297M4.4	0.0372122	0.962788	1.63749	0.711487	1.64276
ENSMUSG00000030110	Ret	0.00206458	0.997935	1.63625	0.710389	1.63767
ENSMUSG00000097417	Gm26669	0.0350951	0.964905	1.63441	0.708767	1.63881
ENSMUSG00000071424	Grid2	0.0123208	0.987679	1.6337	0.708142	1.6346
ENSMUSG00000022176	Rem2	5.7952e-08	1	1.62957	0.704488	1.63135
ENSMUSG00000062859	Tcp11	0.0216339	0.978366	1.62925	0.704212	1.63379
ENSMUSG00000037738	Nek5	0.0409896	0.95901	1.62593	0.701268	1.63212
ENSMUSG00000039977	Ccdc67	0.0064962	0.993504	1.62448	0.69998	1.62634
ENSMUSG00000035578	Iqcg	3.26049e-05	0.999967	1.62273	0.698422	1.62426
ENSMUSG00000038418	Egr1	8.20579e-05	0.999918	1.61359	0.690274	1.61438
ENSMUSG00000027895	Kcnc4	0.00814016	0.99186	1.61245	0.689254	1.61356
ENSMUSG00000046314	Stxbp6	0	1	1.61016	0.6872	1.61043
ENSMUSG00000027716	Trpc3	4.92649e-06	0.999995	1.60506	0.682628	1.60698
ENSMUSG00000027210	Meis2	0.0250665	0.974934	1.60113	0.67909	1.60127
ENSMUSG00000020085	Aifm2	0.0335334	0.966467	1.59226	0.671079	1.59641
ENSMUSG00000078161	Erich3	0.012246	0.987754	1.58591	0.665313	1.58812
ENSMUSG00000004902	Slc25a18	0.000110799	0.999889	1.58463	0.664143	1.58542
ENSMUSG00000035179	Ppp1r32	0.0217482	0.978252	1.57907	0.659078	1.5817
ENSMUSG00000045083	Lingo2	6.93472e-07	0.999999	1.5768	0.657001	1.57746
ENSMUSG00000020758	Itgb4	0.0130639	0.986936	1.57652	0.656742	1.57983
ENSMUSG00000089922	3110039M20Rik	1.21593e-07	1	1.55477	0.636703	1.55543
ENSMUSG00000057455	Rit2	0.0363156	0.963684	1.55129	0.633468	1.55169
ENSMUSG00000054459	Vsnl1	0.0181866	0.981813	1.54775	0.630173	1.54798
ENSMUSG00000021268	Meg3	0	1	1.54637	0.628885	1.54638
ENSMUSG00000052613	Pcdh15	0	1	1.54461	0.627242	1.54513
ENSMUSG00000005237	Dnah2	0.000808256	0.999192	1.53159	0.615028	1.53209
ENSMUSG00000032680	6820408C15Rik	0.00344407	0.996556	1.5262	0.60994	1.52859
ENSMUSG00000057098	Ebf1	0.000124443	0.999876	1.52589	0.609649	1.52803
ENSMUSG00000102692	Dchs2	0.000712236	0.999288	1.52466	0.608489	1.52551
ENSMUSG00000035566	Pcdh17	0	1	1.52411	0.60797	1.52417
ENSMUSG00000074934	Grem1	1.87241e-08	1	1.51758	0.601768	1.51864
ENSMUSG00000014846	Tppp3	1.20384e-07	1	1.51011	0.594651	1.5105
ENSMUSG00000020354	Sgcd	0.0392383	0.960762	1.50312	0.587959	1.5057
ENSMUSG00000058740	Kcnt1	5.08482e-14	1	1.49746	0.582516	1.49787
ENSMUSG00000059854	Hydin	1.63316e-05	0.999984	1.49511	0.580248	1.49561
ENSMUSG00000038608	Dock10	0.000166892	0.999833	1.48905	0.574389	1.48989
ENSMUSG00000028294	1700003M02Rik	0.000796813	0.999203	1.48641	0.571833	1.48788
ENSMUSG00000024737	Slc15a3	0.0237264	0.976274	1.48367	0.569166	1.48639
ENSMUSG00000022358	Fbxo32	9.24526e-06	0.999991	1.48314	0.568654	1.48444
ENSMUSG00000097348	Rmst	0.000439439	0.999561	1.46993	0.555751	1.47047
ENSMUSG00000055567	Unc80	0	1	1.46578	0.551672	1.46601
ENSMUSG00000056724	Nbeal2	0.00036586	0.999634	1.46425	0.550164	1.46484
ENSMUSG00000075334	Rprm	1.41288e-11	1	1.4603	0.546263	1.46052
ENSMUSG00000050272	Dscam	0.00121269	0.998787	1.45733	0.543323	1.45745
ENSMUSG00000026259	Ngef	5.20725e-07	0.999999	1.45365	0.539678	1.45415
ENSMUSG00000026676	Ccdc3	6.25435e-06	0.999994	1.44658	0.532643	1.44758
ENSMUSG00000050663	Trhde	0.008918	0.991082	1.44143	0.527498	1.44189
ENSMUSG00000038570	Saxo2	0.0143408	0.985659	1.44136	0.527433	1.44301
ENSMUSG00000010044	Zmynd10	0.0216476	0.978352	1.44033	0.526401	1.44147
ENSMUSG00000037735	2810032G03Rik	0.000513642	0.999486	1.43841	0.524472	1.43972
ENSMUSG00000022311	Csmd3	3.16485e-10	1	1.43605	0.522109	1.43628
ENSMUSG00000033717	Adra2a	4.18554e-14	1	1.43605	0.522104	1.43636
ENSMUSG00000036466	Megf11	0.00546484	0.994535	1.4341	0.520142	1.43451
ENSMUSG00000063297	Luzp2	0.000115373	0.999885	1.43107	0.517098	1.43178
ENSMUSG00000034912	Mdga2	2.21256e-05	0.999978	1.42757	0.513557	1.42774
ENSMUSG00000029878	Dbpht2	0.0200329	0.979967	1.42207	0.507997	1.42313
ENSMUSG00000040936	Ulk4	6.67126e-09	1	1.41935	0.505235	1.41996
ENSMUSG00000063760	Rnf217	2.68086e-09	1	1.41784	0.5037	1.41813
ENSMUSG00000028064	Sema4a	0.0230606	0.976939	1.41628	0.502103	1.41672
ENSMUSG00000051527	Usp29	0.000473097	0.999527	1.4143	0.500084	1.4144
ENSMUSG00000067586	S1pr3	9.43134e-13	1	1.41395	0.499732	1.41432
ENSMUSG00000046613	Vwa5b2	0.00413121	0.995869	1.4135	0.499276	1.41416
ENSMUSG00000026880	Stom	3.47586e-11	1	1.41344	0.499206	1.41398
ENSMUSG00000039546	Ajap1	0.0380211	0.961979	1.40781	0.493451	1.40844
ENSMUSG00000042156	Dzip1	0.000611772	0.999388	1.40731	0.492937	1.40739
ENSMUSG00000055945	Prr18	1.43557e-07	1	1.40313	0.488644	1.40341
ENSMUSG00000055692	Tmem191c	0.00030014	0.9997	1.40292	0.488431	1.40389
ENSMUSG00000038668	Lpar1	4.62697e-08	1	1.39741	0.482759	1.39774
ENSMUSG00000052026	Slc6a7	0.0391942	0.960806	1.39595	0.481249	1.39624
ENSMUSG00000037428	Vgf	0	1	1.39537	0.48065	1.3955
ENSMUSG00000102657	Gm37899	4.15003e-07	1	1.39047	0.475576	1.39081
ENSMUSG00000034522	Zfp395	0.00254498	0.997455	1.38956	0.474629	1.3902
ENSMUSG00000021838	Samd4	3.55271e-15	1	1.38945	0.474514	1.38972
ENSMUSG00000067786	Nnat	0.00163135	0.998369	1.38807	0.473083	1.38808
ENSMUSG00000030701	Plekhb1	0.0208173	0.979183	1.38192	0.466673	1.38254
ENSMUSG00000039943	Plcb4	0.000557732	0.999442	1.38095	0.465656	1.3813
ENSMUSG00000039126	Prune2	0.00321011	0.99679	1.37929	0.463923	1.37982
ENSMUSG00000029108	Pcdh7	0	1	1.37883	0.463449	1.3789
ENSMUSG00000021136	Smoc1	0.000286778	0.999713	1.36804	0.452108	1.36843
ENSMUSG00000039963	Ccdc40	0.0103639	0.989636	1.36237	0.446114	1.36275
ENSMUSG00000023328	Ache	1.72728e-09	1	1.35605	0.439409	1.35629
ENSMUSG00000040721	Zfhx2	0.00421879	0.995781	1.35555	0.438883	1.35565
ENSMUSG00000000794	Kcnn3	0.000129011	0.999871	1.35291	0.436064	1.35316
ENSMUSG00000049252	Lrp1b	2.76261e-08	1	1.35266	0.435798	1.3528
ENSMUSG00000025468	Caly	0.00155841	0.998442	1.35179	0.434868	1.35195
ENSMUSG00000091002	Tcerg1l	0.00097911	0.999021	1.35041	0.433399	1.35095
ENSMUSG00000042216	Sgsm1	2.16049e-13	1	1.35018	0.43315	1.35032
ENSMUSG00000006435	Neurl1a	0.0415409	0.958459	1.34802	0.430837	1.34821
ENSMUSG00000057880	Abat	0.0264837	0.973516	1.34375	0.426266	1.34384
ENSMUSG00000019828	Grm1	1.7808e-13	1	1.34301	0.425473	1.34319
ENSMUSG00000025020	Slit1	2.34445e-05	0.999977	1.34235	0.424765	1.34244
ENSMUSG00000031189	Aff2	3.49014e-10	1	1.34023	0.422483	1.34041
ENSMUSG00000051359	Ncald	0.00126863	0.998731	1.33398	0.415733	1.33403
ENSMUSG00000022580	Rhpn1	0.0287767	0.971223	1.33189	0.413473	1.33267
ENSMUSG00000020919	Stat5b	0.033043	0.966957	1.32524	0.40625	1.32558
ENSMUSG00000002997	Prkar2b	3.25943e-07	1	1.32352	0.404385	1.32358
ENSMUSG00000036718	Micall2	0.0339092	0.966091	1.32267	0.40345	1.32333
ENSMUSG00000002688	Prkd1	3.51669e-05	0.999965	1.31962	0.400117	1.31994
ENSMUSG00000066113	Adamtsl1	4.92852e-08	1	1.31846	0.398852	1.31873
ENSMUSG00000029875	Ccdc184	0.0370103	0.96299	1.31819	0.398553	1.31833
ENSMUSG00000035805	Mlc1	0	1	1.31571	0.395845	1.31579
ENSMUSG00000040928	S100pbp	0.00139453	0.998605	1.31279	0.392634	1.31293
ENSMUSG00000019986	Ahi1	3.99958e-05	0.99996	1.31266	0.392488	1.31269
ENSMUSG00000040612	Ildr2	0.0400091	0.959991	1.31177	0.391513	1.31185
ENSMUSG00000104063	Pcdhgb7	0.000231127	0.999769	1.30927	0.388759	1.30951
ENSMUSG00000028804	Csmd2	9.10211e-08	1	1.30686	0.386108	1.30694
ENSMUSG00000024985	Tcf7l2	0.0129285	0.987071	1.30495	0.383992	1.30554
ENSMUSG00000022696	Sidt1	0.0157155	0.984284	1.3036	0.382503	1.30406
ENSMUSG00000036782	Klhl13	0.0407701	0.95923	1.30252	0.381302	1.30262
ENSMUSG00000015377	Dennd6b	0.000238057	0.999762	1.30225	0.381008	1.30247
ENSMUSG00000040717	Il17rd	0.0159378	0.984062	1.29789	0.37617	1.29808
ENSMUSG00000045817	Zfp36l2	0.00152115	0.998479	1.29778	0.376047	1.29796
ENSMUSG00000036334	Igsf10	1.13851e-06	0.999999	1.29725	0.375454	1.29753
ENSMUSG00000059674	Cdh24	0.00794868	0.992051	1.29676	0.374917	1.29722
ENSMUSG00000046240	Hepacam	2.59348e-13	1	1.29465	0.372565	1.29477
ENSMUSG00000034616	Ssh3	0.0127512	0.987249	1.29129	0.368816	1.29174
ENSMUSG00000020866	Cacna1g	6.35403e-12	1	1.29113	0.36863	1.29118
ENSMUSG00000025221	Kcnip2	1.367e-05	0.999986	1.29063	0.368078	1.29079
ENSMUSG00000028273	Pdlim5	0.0090918	0.990908	1.29003	0.367404	1.29018
ENSMUSG00000004110	Cacna1e	7.26563e-05	0.999927	1.28907	0.366331	1.28909
ENSMUSG00000038077	Kcna6	3.47244e-08	1	1.28764	0.364734	1.28771
ENSMUSG00000031343	Gabra3	0.00076983	0.99923	1.28738	0.36444	1.28751
ENSMUSG00000048490	Nrip1	1.37375e-05	0.999986	1.28626	0.363179	1.28635
ENSMUSG00000051067	Lingo3	0.00332461	0.996675	1.28481	0.36155	1.28515
ENSMUSG00000004031	Brinp2	0.0218794	0.978121	1.2845	0.361204	1.28457
ENSMUSG00000000197	Nalcn	1.01195e-07	1	1.2838	0.360416	1.28389
ENSMUSG00000048022	Tmem229a	6.76024e-05	0.999932	1.28057	0.356791	1.28077
ENSMUSG00000024479	Mal2	0.00739085	0.992609	1.27989	0.356017	1.28009
ENSMUSG00000031558	Slit2	0	1	1.27945	0.355524	1.2795
ENSMUSG00000022197	Pdzd2	1.30677e-05	0.999987	1.27559	0.351166	1.2757
ENSMUSG00000023092	Fhl1	0	1	1.27513	0.350643	1.27519
ENSMUSG00000024937	Ehbp1l1	8.89736e-06	0.999991	1.27466	0.350118	1.27488
ENSMUSG00000074637	Sox2	7.02261e-09	1	1.26917	0.343883	1.26925
ENSMUSG00000004187	Kifc2	4.92771e-11	1	1.26456	0.338638	1.26464
ENSMUSG00000026227	2810459M11Rik	0.00680255	0.993197	1.2643	0.338342	1.26449
ENSMUSG00000026987	Baz2b	3.76044e-12	1	1.26392	0.337905	1.26402
ENSMUSG00000037999	Arap2	2.61508e-09	1	1.26349	0.337417	1.26365
ENSMUSG00000040265	Dnm3	0	1	1.26218	0.335917	1.26222
ENSMUSG00000026223	Itm2c	0	1	1.26212	0.335854	1.26217
ENSMUSG00000027966	Col11a1	1.50551e-06	0.999998	1.26195	0.335653	1.26213
ENSMUSG00000034135	Sik3	5.55112e-16	1	1.25932	0.332642	1.25938
ENSMUSG00000016487	Ppfibp1	0.00928506	0.990715	1.25829	0.33147	1.25854
ENSMUSG00000045333	Zfp423	0.0257661	0.974234	1.25762	0.330691	1.25771
ENSMUSG00000047496	Rnf152	0.0369962	0.963004	1.25482	0.327483	1.25486
ENSMUSG00000055639	Dach1	1.49321e-06	0.999999	1.25351	0.325979	1.25368
ENSMUSG00000037211	Spry1	0.0106884	0.989312	1.25252	0.324834	1.25276
ENSMUSG00000021196	Pfkp	6.88338e-15	1	1.24924	0.321053	1.24928
ENSMUSG00000037852	Cpe	0	1	1.24757	0.31912	1.24758
ENSMUSG00000060961	Slc4a4	5.53674e-05	0.999945	1.24605	0.317364	1.24611
ENSMUSG00000026213	Stk11ip	0.00026542	0.999735	1.24357	0.314484	1.24375
ENSMUSG00000022469	Rapgef3	0.00192661	0.998073	1.24293	0.313747	1.24313
ENSMUSG00000032177	Pde4a	9.3823e-09	1	1.23908	0.309268	1.2392
ENSMUSG00000002799	Jag2	6.74667e-08	1	1.23888	0.309039	1.239
ENSMUSG00000036452	Arhgap26	0.00284765	0.997152	1.23708	0.306937	1.2372
ENSMUSG00000100826	Snhg14	0.0303166	0.969683	1.23336	0.3026	1.2334
ENSMUSG00000061451	Tmem151a	0.0107667	0.989233	1.23295	0.302117	1.23307
ENSMUSG00000039904	Gpr37	0.000669171	0.999331	1.23188	0.300866	1.23209
ENSMUSG00000035095	Fam167a	0.000216131	0.999784	1.23112	0.299969	1.23124
ENSMUSG00000021130	Galnt16	0.0412298	0.95877	1.23067	0.299443	1.23073
ENSMUSG00000070802	Pnmal2	0.0280351	0.971965	1.22884	0.297303	1.22886
ENSMUSG00000065954	Tacc1	0.0015447	0.998455	1.22849	0.296891	1.22857
ENSMUSG00000052751	Repin1	0.0153295	0.98467	1.22814	0.296474	1.2283
ENSMUSG00000025551	Fgf14	0.00588852	0.994111	1.22811	0.29644	1.22823
ENSMUSG00000052726	Kcnt2	0.0299698	0.97003	1.22788	0.296166	1.22811
ENSMUSG00000034663	Bmp2k	0.00201306	0.997987	1.22707	0.295215	1.22719
ENSMUSG00000034949	Zfr2	3.49492e-08	1	1.22457	0.292276	1.22466
ENSMUSG00000053062	Jam2	0.00734179	0.992658	1.21708	0.283426	1.21719
ENSMUSG00000026748	Plxdc2	0.000161895	0.999838	1.21652	0.282763	1.21661
ENSMUSG00000002459	Rgs20	0.039388	0.960612	1.21647	0.282695	1.21667
ENSMUSG00000038894	Irs2	0.0170002	0.983	1.21443	0.280283	1.2145
ENSMUSG00000052105	Mtcl1	0.0147376	0.985262	1.21412	0.279908	1.21424
ENSMUSG00000075590	Nrbp2	4.58575e-05	0.999954	1.21374	0.279461	1.21379
ENSMUSG00000070047	Fat1	4.14524e-12	1	1.21286	0.278412	1.21288
ENSMUSG00000070044	Fam149a	0.00817454	0.991825	1.21278	0.278323	1.21294
ENSMUSG00000033863	Klf9	0.00725653	0.992743	1.21268	0.278193	1.21289
ENSMUSG00000026825	Dnm1	0.00606607	0.993934	1.21185	0.277207	1.21188
ENSMUSG00000022636	Alcam	6.70187e-05	0.999933	1.21175	0.277097	1.21178
ENSMUSG00000015189	Casd1	7.09286e-05	0.999929	1.21165	0.276974	1.21172
ENSMUSG00000047193	Dync2h1	7.2719e-09	1	1.2108	0.275963	1.21087
ENSMUSG00000005034	Prkacb	3.23331e-06	0.999997	1.21056	0.275669	1.21057
ENSMUSG00000025321	Itgb8	1.21318e-10	1	1.20981	0.274781	1.20985
ENSMUSG00000024427	Spry4	0.00325345	0.996747	1.20933	0.274211	1.20949
ENSMUSG00000030500	Slc17a6	0.00631898	0.993681	1.20924	0.274105	1.20934
ENSMUSG00000040183	Ankrd6	0.0438799	0.95612	1.20886	0.273646	1.20894
ENSMUSG00000025579	Gaa	0.000118347	0.999882	1.20878	0.27355	1.20882
ENSMUSG00000055980	Irs1	0	1	1.20807	0.272707	1.2081
ENSMUSG00000024302	Dtna	9.26212e-05	0.999907	1.20766	0.272212	1.20772
ENSMUSG00000022565	Plec	4.95526e-12	1	1.20614	0.270394	1.20618
ENSMUSG00000036766	Dner	7.59845e-08	1	1.20206	0.265503	1.20207
ENSMUSG00000021745	Ptprg	3.9857e-14	1	1.2	0.263039	1.20002
ENSMUSG00000019852	Arfgef3	2.31774e-06	0.999998	1.19837	0.261068	1.19841
ENSMUSG00000039047	Pigk	0.03986	0.96014	1.19612	0.258363	1.19629
ENSMUSG00000022762	Ncam2	0.00561891	0.994381	1.19575	0.257917	1.19582
ENSMUSG00000006711	D130043K22Rik	0.0276801	0.97232	1.19558	0.257707	1.19574
ENSMUSG00000037795	N4bp2	0.025293	0.974707	1.19554	0.257657	1.19559
ENSMUSG00000037605	Adgrl3	1.81711e-08	1	1.19519	0.257237	1.19521
ENSMUSG00000034156	Bzrap1	0	1	1.19471	0.256664	1.19473
ENSMUSG00000041961	Znrf3	0.00685935	0.993141	1.19386	0.255634	1.19396
ENSMUSG00000056476	Med12l	8.20443e-05	0.999918	1.19056	0.251638	1.19064
ENSMUSG00000015882	Lcorl	0.048935	0.951065	1.18799	0.248526	1.18803
ENSMUSG00000041757	Plekha6	5.33349e-09	1	1.18722	0.247588	1.18726
ENSMUSG00000057329	Bcl2	0.000129548	0.99987	1.18661	0.246843	1.18668
ENSMUSG00000055407	Map6	1.87406e-13	1	1.18616	0.246304	1.18618
ENSMUSG00000026458	Ppfia4	0.0413052	0.958695	1.18325	0.242753	1.18331
ENSMUSG00000035596	Mboat7	0.000416184	0.999584	1.18122	0.240275	1.18126
ENSMUSG00000033720	Sfxn5	7.42832e-06	0.999993	1.18116	0.240201	1.1812
ENSMUSG00000030428	Ttyh1	0.00267911	0.997321	1.18001	0.238796	1.18002
ENSMUSG00000000266	Mid2	0.0353008	0.964699	1.17985	0.238601	1.17996
ENSMUSG00000007989	Fzd3	1.1516e-07	1	1.17848	0.236922	1.17851
ENSMUSG00000040537	Adam22	2.93521e-12	1	1.17803	0.236374	1.17805
ENSMUSG00000021338	Lrrc16a	0.00210912	0.997891	1.17758	0.235825	1.17767
ENSMUSG00000013822	Elof1	0.00864088	0.991359	1.17756	0.235804	1.17768
ENSMUSG00000036555	Iqce	0.00135989	0.99864	1.17618	0.234114	1.17626
ENSMUSG00000015829	Tnr	0.000216097	0.999784	1.17585	0.233704	1.17588
ENSMUSG00000045095	Magi1	0.0216733	0.978327	1.17476	0.232368	1.1748
ENSMUSG00000019817	Plagl1	0.000393692	0.999606	1.17404	0.231477	1.17411
ENSMUSG00000041354	Rgl2	0.0149674	0.985033	1.17328	0.230543	1.17335
ENSMUSG00000020657	Dnajc27	0.0326484	0.967352	1.17155	0.228419	1.17164
ENSMUSG00000022623	Shank3	6.88338e-15	1	1.17154	0.228406	1.17156
ENSMUSG00000033705	Stard9	0.0182725	0.981728	1.17111	0.227874	1.17122
ENSMUSG00000015243	Abca1	0.00345844	0.996542	1.16675	0.222498	1.16678
ENSMUSG00000027803	Wwtr1	0.000751011	0.999249	1.16587	0.221412	1.16594
ENSMUSG00000034724	Cnot6l	0.00870685	0.991293	1.16548	0.220927	1.16553
ENSMUSG00000002028	Kmt2a	0.000274691	0.999725	1.16402	0.219113	1.16403
ENSMUSG00000041078	Grid1	0.000160023	0.99984	1.16128	0.21572	1.16134
ENSMUSG00000031626	Sorbs2	2.5774e-05	0.999974	1.15822	0.211907	1.15824
ENSMUSG00000039716	Dock3	3.15137e-11	1	1.15656	0.209839	1.15659
ENSMUSG00000051177	Plcb1	1.88639e-06	0.999998	1.15596	0.209094	1.15599
ENSMUSG00000018589	Glra2	0.00628484	0.993715	1.15566	0.208715	1.15571
ENSMUSG00000020661	Dnmt3a	0.000628909	0.999371	1.15454	0.207317	1.15455
ENSMUSG00000055254	Ntrk2	0.00435739	0.995643	1.15248	0.204745	1.15249
ENSMUSG00000021614	Vcan	7.77156e-16	1	1.1524	0.204644	1.15241
ENSMUSG00000032482	Cspg5	0.000672635	0.999327	1.15158	0.20361	1.15159
ENSMUSG00000026565	Pou2f1	0.0297891	0.970211	1.15109	0.203003	1.15115
ENSMUSG00000051323	Pcdh19	0.0065157	0.993484	1.15026	0.201964	1.15028
ENSMUSG00000029212	Gabrb1	0.000161956	0.999838	1.15024	0.201929	1.15026
ENSMUSG00000038538	Ubn2	0.0259944	0.974006	1.14725	0.198174	1.14728
ENSMUSG00000033004	Mycbp2	0.00104915	0.998951	1.14388	0.193937	1.14389
ENSMUSG00000036155	Mgat5	9.26287e-06	0.999991	1.14382	0.193854	1.14384
ENSMUSG00000015968	Cacna1d	0.00381041	0.99619	1.13928	0.188127	1.13932
ENSMUSG00000021709	Erbb2ip	0.00163027	0.99837	1.13752	0.185897	1.13755
ENSMUSG00000031808	Slc27a1	0.00245826	0.997542	1.13734	0.185669	1.13739
ENSMUSG00000028565	Nfia	1.88738e-15	1	1.13355	0.180849	1.13356
ENSMUSG00000075415	Fnbp1	8.73623e-06	0.999991	1.13343	0.180691	1.13345
ENSMUSG00000020716	Nf1	1.91377e-07	1	1.13191	0.178765	1.13193
ENSMUSG00000037270	4932438A13Rik	0.000345237	0.999655	1.13151	0.178248	1.13152
ENSMUSG00000027254	Map1a	0.0133622	0.986638	1.13135	0.178043	1.13136
ENSMUSG00000031310	Zmym3	5.04234e-06	0.999995	1.13099	0.177583	1.131
ENSMUSG00000013698	Pea15a	0.02257	0.97743	1.12934	0.175477	1.12935
ENSMUSG00000038267	Slc22a23	1.57167e-05	0.999984	1.1287	0.174662	1.12873
ENSMUSG00000039801	2410089E03Rik	4.45531e-05	0.999955	1.12686	0.172312	1.12689
ENSMUSG00000047888	Tnrc6b	0.000515412	0.999485	1.12318	0.16759	1.12319
ENSMUSG00000021027	Ralgapa1	9.89036e-07	0.999999	1.12152	0.165459	1.12154
ENSMUSG00000036698	Ago2	0.00048618	0.999514	1.11747	0.160239	1.11749
ENSMUSG00000023169	Slc38a1	4.01227e-10	1	1.11658	0.159089	1.11659
ENSMUSG00000056608	Chd9	0.0113064	0.988694	1.11462	0.156554	1.11464
ENSMUSG00000047013	Fbxo41	0.0198455	0.980154	1.11352	0.155133	1.11354
ENSMUSG00000034312	Iqsec1	9.88225e-07	0.999999	1.11321	0.154729	1.11322
ENSMUSG00000045962	Wnk1	0.00318373	0.996816	1.11122	0.152151	1.11123
ENSMUSG00000037685	Atp8a1	9.3843e-06	0.999991	1.11121	0.152128	1.11122
ENSMUSG00000061576	Dpp6	0.000128615	0.999871	1.1036	0.142223	1.10362
ENSMUSG00000038453	Srcin1	0.0176792	0.982321	1.10279	0.141164	1.1028
ENSMUSG00000057716	Tmem178b	0.0218114	0.978189	1.09897	0.136146	1.09897
ENSMUSG00000005533	Igf1r	0.0309295	0.96907	1.098	0.13488	1.09802
ENSMUSG00000052707	Tnrc6a	0.0098557	0.990144	1.09607	0.132345	1.09609
ENSMUSG00000030275	Etnk1	0.00341312	0.996587	1.09387	0.129442	1.09388
ENSMUSG00000028809	Srrm1	0.00132025	0.99868	1.09264	0.127821	1.09266
ENSMUSG00000022973	Synj1	0.000146544	0.999853	1.09081	0.1254	1.09082
ENSMUSG00000040225	Prrc2c	0.00204431	0.997956	1.09047	0.124953	1.09048
ENSMUSG00000026113	Inpp4a	0.011159	0.988841	1.09017	0.124555	1.09018
ENSMUSG00000038143	Stox2	1.03304e-05	0.99999	1.09011	0.124473	1.09011
ENSMUSG00000032580	Rbm5	0.00531405	0.994686	1.08505	0.117756	1.08506
ENSMUSG00000021071	Trim9	0.047169	0.952831	1.08365	0.115902	1.08366
ENSMUSG00000050708	Ftl1	0.000393214	0.999607	0.944299	-0.0826849	0.944297
ENSMUSG00000018547	Pip4k2b	0.0220479	0.977952	0.943279	-0.0842431	0.943276
ENSMUSG00000019843	Fyn	0.00828641	0.991714	0.935137	-0.0967499	0.935132
ENSMUSG00000045128	Rpl18a	0.00761934	0.992381	0.932995	-0.100059	0.932988
ENSMUSG00000030738	Eif3c	0.0312965	0.968703	0.932853	-0.100278	0.932846
ENSMUSG00000028790	Khdrbs1	0.00240221	0.997598	0.931437	-0.10247	0.931432
ENSMUSG00000008683	Rps15a	0.0424206	0.957579	0.929936	-0.104796	0.929928
ENSMUSG00000057666	Gapdh	6.1676e-09	1	0.928676	-0.106753	0.928672
ENSMUSG00000032293	Ireb2	0.00532778	0.994672	0.925238	-0.112103	0.92523
ENSMUSG00000005610	Eif4g2	0.000345415	0.999655	0.924727	-0.112901	0.924726
ENSMUSG00000036940	Kdm1a	0.0357114	0.964289	0.923183	-0.115312	0.923172
ENSMUSG00000007411	Mark3	0.0224247	0.977575	0.923067	-0.115493	0.923056
ENSMUSG00000027799	Nbea	6.50764e-07	0.999999	0.920868	-0.118933	0.920865
ENSMUSG00000022351	Sqle	0.000256052	0.999744	0.92084	-0.118978	0.920832
ENSMUSG00000027184	Caprin1	0.00448593	0.995514	0.920502	-0.119508	0.920499
ENSMUSG00000018379	Srsf1	4.54389e-06	0.999995	0.918339	-0.122901	0.918334
ENSMUSG00000021546	Hnrnpk	4.19239e-10	1	0.917014	-0.124984	0.917011
ENSMUSG00000071659	Hnrnpul2	0.000594276	0.999406	0.914133	-0.129524	0.914124
ENSMUSG00000027852	Nras	0.0188786	0.981121	0.91277	-0.131677	0.91276
ENSMUSG00000059248	Sept9	0.00426677	0.995733	0.912166	-0.132631	0.912155
ENSMUSG00000060373	Hnrnpc	6.73122e-06	0.999993	0.910029	-0.136015	0.91002
ENSMUSG00000075254	Heg1	0.0493944	0.950606	0.909706	-0.136528	0.909687
ENSMUSG00000027201	Myef2	1.5572e-05	0.999984	0.909455	-0.136926	0.909444
ENSMUSG00000024359	Hspa9	0.0117977	0.988202	0.909315	-0.137148	0.909304
ENSMUSG00000027475	Kif3b	0.000589328	0.999411	0.909126	-0.137447	0.909116
ENSMUSG00000020986	Sec23a	0.0200459	0.979954	0.908229	-0.138872	0.908219
ENSMUSG00000032959	Pebp1	0.027016	0.972984	0.907965	-0.139292	0.907959
ENSMUSG00000029192	Tbc1d14	0.00338634	0.996614	0.906261	-0.142001	0.90625
ENSMUSG00000006740	Kif5b	0.00110028	0.9989	0.906001	-0.142415	0.905994
ENSMUSG00000059119	Nap1l4	0.000296009	0.999704	0.904915	-0.144146	0.9049
ENSMUSG00000042699	Dhx9	0.00058445	0.999416	0.903451	-0.146482	0.903444
ENSMUSG00000061911	Myt1l	0.00140285	0.998597	0.902779	-0.147555	0.902772
ENSMUSG00000017485	Top2b	1.11022e-16	1	0.902695	-0.147689	0.90269
ENSMUSG00000028954	Nub1	0.0141062	0.985894	0.900729	-0.150835	0.900708
ENSMUSG00000022884	Eif4a2	0.000415316	0.999585	0.900548	-0.151125	0.900543
ENSMUSG00000029777	Gars	0.00038829	0.999612	0.900397	-0.151367	0.900382
ENSMUSG00000066232	Ipo7	0.0119497	0.98805	0.90002	-0.151972	0.900006
ENSMUSG00000018567	Gabarap	0.0270705	0.97293	0.899995	-0.152012	0.899981
ENSMUSG00000031320	Rps4x	0.00123805	0.998762	0.899768	-0.152375	0.899761
ENSMUSG00000038467	Chmp4b	0.0238198	0.97618	0.899643	-0.152576	0.89962
ENSMUSG00000020361	Hspa4	1.1655e-06	0.999999	0.899621	-0.15261	0.899614
ENSMUSG00000031299	Pdha1	5.05175e-05	0.999949	0.899525	-0.152765	0.899513
ENSMUSG00000059263	Usp47	0.0274025	0.972597	0.899372	-0.15301	0.899361
ENSMUSG00000027782	Kpna4	0.00601213	0.993988	0.899173	-0.15333	0.899159
ENSMUSG00000025613	Cct8	0.025929	0.974071	0.898503	-0.154404	0.898493
ENSMUSG00000067274	Rplp0	0.0250142	0.974986	0.898256	-0.154801	0.898252
ENSMUSG00000059070	Rpl18	0.0127497	0.98725	0.89806	-0.155116	0.898048
ENSMUSG00000032399	Rpl4	0.0361329	0.963867	0.897946	-0.155299	0.897942
ENSMUSG00000015656	Hspa8	0.000206395	0.999794	0.897864	-0.15543	0.897863
ENSMUSG00000068039	Tcp1	0.000697577	0.999302	0.897339	-0.156276	0.897329
ENSMUSG00000037742	Eef1a1	5.05149e-08	1	0.897122	-0.156624	0.897122
ENSMUSG00000034088	Hdlbp	0.0149654	0.985035	0.897112	-0.156639	0.897104
ENSMUSG00000007850	Hnrnph1	0.0260144	0.973986	0.896547	-0.157549	0.896539
ENSMUSG00000032330	Cox7a2	0.0452772	0.954723	0.894058	-0.16156	0.894027
ENSMUSG00000039108	Lsm14b	9.41943e-06	0.999991	0.893733	-0.162085	0.893722
ENSMUSG00000007892	Rplp1	2.02027e-05	0.99998	0.893715	-0.162113	0.893707
ENSMUSG00000000740	Rpl13	0.0108743	0.989126	0.893461	-0.162523	0.893452
ENSMUSG00000044164	Rnf182	0.00529148	0.994709	0.893213	-0.162924	0.893199
ENSMUSG00000021877	Arf4	3.88795e-07	1	0.89283	-0.163543	0.89282
ENSMUSG00000020823	Sec14l1	0.0210887	0.978911	0.892211	-0.164543	0.892201
ENSMUSG00000054693	Adam10	9.44896e-07	0.999999	0.892171	-0.164607	0.892158
ENSMUSG00000005161	Prdx2	8.32595e-05	0.999917	0.891675	-0.165409	0.891667
ENSMUSG00000026615	Eprs	0.0127472	0.987253	0.891651	-0.165448	0.891639
ENSMUSG00000030662	Ipo5	0.0004743	0.999526	0.891456	-0.165765	0.891446
ENSMUSG00000037563	Rps16	0.00221062	0.997789	0.891155	-0.166252	0.891142
ENSMUSG00000060036	Rpl3	1.56673e-09	1	0.891038	-0.166442	0.891031
ENSMUSG00000003038	Hmgn2	1.03873e-08	1	0.890986	-0.166525	0.890976
ENSMUSG00000070544	Top1	0.0250451	0.974955	0.890895	-0.166673	0.890881
ENSMUSG00000020075	Ddx21	0.0187187	0.981281	0.890885	-0.166688	0.890857
ENSMUSG00000042035	Igsf3	0.000310564	0.999689	0.889966	-0.168177	0.88996
ENSMUSG00000070493	Chchd2	0.0406024	0.959398	0.889746	-0.168535	0.889728
ENSMUSG00000029430	Ran	0.000108252	0.999892	0.889621	-0.168738	0.889608
ENSMUSG00000029614	Rpl6	1.70411e-09	1	0.889072	-0.169628	0.889062
ENSMUSG00000009073	Nf2	0.0233961	0.976604	0.888099	-0.171207	0.888092
ENSMUSG00000020917	Acly	0.0010442	0.998956	0.887997	-0.171373	0.887989
ENSMUSG00000000001	Gnai3	3.63177e-06	0.999996	0.887285	-0.172531	0.887268
ENSMUSG00000029636	Wasf3	0.000218265	0.999782	0.887202	-0.172665	0.887182
ENSMUSG00000024095	Hnrnpll	0.000971603	0.999028	0.885729	-0.175062	0.885704
ENSMUSG00000031134	Rbmx	0.015047	0.984953	0.885453	-0.175512	0.885437
ENSMUSG00000003970	Rpl8	4.20727e-06	0.999996	0.885393	-0.17561	0.885385
ENSMUSG00000015709	Arnt2	4.17173e-06	0.999996	0.885201	-0.175923	0.885194
ENSMUSG00000028692	Akr1a1	0.000291211	0.999709	0.885018	-0.176221	0.885011
ENSMUSG00000024360	Etf1	0.00110195	0.998898	0.884951	-0.176331	0.884931
ENSMUSG00000054793	Cadm4	4.10783e-15	1	0.88436	-0.177294	0.884351
ENSMUSG00000046691	Chtf8	0.00162369	0.998376	0.883391	-0.178876	0.883367
ENSMUSG00000025428	Atp5a1	0.0123354	0.987665	0.882593	-0.180179	0.882589
ENSMUSG00000086583	Gm15500	0.000513284	0.999487	0.882237	-0.180762	0.882226
ENSMUSG00000041360	D19Bwg1357e	0.0271413	0.972859	0.882228	-0.180777	0.882185
ENSMUSG00000001416	Cct3	0.000559499	0.999441	0.882064	-0.181045	0.88205
ENSMUSG00000037461	Ints7	0.00201777	0.997982	0.881685	-0.181664	0.88165
ENSMUSG00000020267	Hint1	0.0065792	0.993421	0.881283	-0.182322	0.881259
ENSMUSG00000060548	Tnfrsf19	3.5153e-12	1	0.880173	-0.184141	0.88016
ENSMUSG00000027433	Xrn2	0.042846	0.957154	0.880033	-0.184371	0.880009
ENSMUSG00000028086	Fbxw7	0.0341457	0.965854	0.879677	-0.184955	0.879646
ENSMUSG00000008892	Vdac3	4.26824e-06	0.999996	0.879673	-0.184961	0.879652
ENSMUSG00000027067	Ssrp1	0.00111081	0.998889	0.879203	-0.185733	0.879184
ENSMUSG00000012405	Rpl15	0.000672995	0.999327	0.878462	-0.186949	0.878454
ENSMUSG00000020372	Gnb2l1	0.000123844	0.999876	0.878335	-0.187156	0.878328
ENSMUSG00000058443	Rpl10-ps3	0.000103416	0.999897	0.878146	-0.187467	0.878126
ENSMUSG00000057236	Rbbp4	0.00422607	0.995774	0.878089	-0.18756	0.878075
ENSMUSG00000009828	Ick	4.1502e-05	0.999958	0.878027	-0.187663	0.878011
ENSMUSG00000021936	Mapk8	2.17663e-07	1	0.877942	-0.187803	0.877929
ENSMUSG00000021660	Btf3	0.0202681	0.979732	0.877766	-0.188091	0.877749
ENSMUSG00000061315	Naca	0.00031557	0.999684	0.877533	-0.188474	0.87752
ENSMUSG00000005779	Psmb4	0.00221656	0.997783	0.876899	-0.189518	0.87687
ENSMUSG00000029757	Dync1i1	0.0167675	0.983232	0.875716	-0.191465	0.875684
ENSMUSG00000028811	Yars	0.00146027	0.99854	0.875608	-0.191643	0.875578
ENSMUSG00000029447	Cct6a	0.000410998	0.999589	0.875538	-0.191759	0.875528
ENSMUSG00000007872	Id3	0.0449751	0.955025	0.875517	-0.191793	0.875472
ENSMUSG00000030007	Cct7	0.00965114	0.990349	0.875491	-0.191835	0.875479
ENSMUSG00000073640	Rpl27-ps3	4.68692e-08	1	0.874108	-0.194116	0.874085
ENSMUSG00000021832	Psmc6	0.00486955	0.99513	0.87326	-0.195517	0.873226
ENSMUSG00000003948	Mmd	0.000827133	0.999173	0.873249	-0.195534	0.873232
ENSMUSG00000040836	Gpr161	0.000803053	0.999197	0.873115	-0.195756	0.873098
ENSMUSG00000006998	Psmd2	7.77156e-15	1	0.872582	-0.196637	0.872571
ENSMUSG00000028719	Cmpk1	0.0130191	0.986981	0.872169	-0.197321	0.872143
ENSMUSG00000027533	Fabp5	0.00881483	0.991185	0.870586	-0.199941	0.870576
ENSMUSG00000074129	Rpl13a	2.33591e-13	1	0.870057	-0.200817	0.870045
ENSMUSG00000044894	Uqcrq	0.0276006	0.972399	0.868901	-0.202736	0.868848
ENSMUSG00000034813	Grip1	0.000165404	0.999835	0.868716	-0.203044	0.868678
ENSMUSG00000007739	Cct4	3.03764e-09	1	0.868366	-0.203625	0.868352
ENSMUSG00000052429	Prmt1	0.00141606	0.998584	0.868286	-0.203758	0.868266
ENSMUSG00000029438	Bcl7a	0.00144482	0.998555	0.867539	-0.204999	0.867525
ENSMUSG00000030753	Prkrir	8.41545e-05	0.999916	0.867302	-0.205393	0.86728
ENSMUSG00000037754	Ppp1r16b	1.44363e-05	0.999986	0.867272	-0.205443	0.867245
ENSMUSG00000018770	Atp5g3	2.98492e-05	0.99997	0.866905	-0.206054	0.866883
ENSMUSG00000027248	Pdia3	0.0284869	0.971513	0.866723	-0.206358	0.86671
ENSMUSG00000008682	Rpl10	4.33264e-06	0.999996	0.865631	-0.208177	0.865616
ENSMUSG00000047675	Rps8	7.62821e-11	1	0.864538	-0.209998	0.864524
ENSMUSG00000063480	Nhp2l1	1.83774e-06	0.999998	0.86388	-0.211097	0.863849
ENSMUSG00000023055	Calcoco1	0.00890485	0.991095	0.86369	-0.211414	0.863659
ENSMUSG00000059325	Hopx	0.00331577	0.996684	0.863399	-0.211901	0.863349
ENSMUSG00000038375	Trp53inp2	6.43516e-10	1	0.862862	-0.212799	0.862849
ENSMUSG00000002102	Psmc3	6.75754e-05	0.999932	0.862593	-0.213248	0.862561
ENSMUSG00000025580	Eif4a3	0.0124838	0.987516	0.862489	-0.213422	0.862447
ENSMUSG00000028843	Sh3bgrl3	0.00921951	0.99078	0.861597	-0.214914	0.861551
ENSMUSG00000045216	Hs6st1	6.46663e-05	0.999935	0.859458	-0.218502	0.85942
ENSMUSG00000003992	Ssbp2	7.70666e-06	0.999992	0.859098	-0.219106	0.859073
ENSMUSG00000028527	Ak4	0.0147735	0.985226	0.859002	-0.219266	0.858946
ENSMUSG00000027993	Trim2	0.000777247	0.999223	0.858891	-0.219453	0.858888
ENSMUSG00000036093	Arl5a	0.0372672	0.962733	0.858723	-0.219735	0.858707
ENSMUSG00000001783	Rtcb	8.72822e-07	0.999999	0.858193	-0.220627	0.858159
ENSMUSG00000046434	Hnrnpa1	1.17452e-06	0.999999	0.858041	-0.220881	0.858035
ENSMUSG00000034024	Cct2	0.00273686	0.997263	0.857689	-0.221474	0.857678
ENSMUSG00000054766	Set	0.0088846	0.991115	0.85757	-0.221674	0.85756
ENSMUSG00000051379	Flrt3	0.0325614	0.967439	0.857193	-0.222308	0.85715
ENSMUSG00000043716	Rpl7	0.00324682	0.996753	0.85702	-0.222599	0.85701
ENSMUSG00000014769	Psmb1	0.00200733	0.997993	0.856929	-0.222753	0.856888
ENSMUSG00000098274	Rpl24	0.00293717	0.997063	0.856625	-0.223264	0.856594
ENSMUSG00000041216	Clvs1	0.000906098	0.999094	0.856508	-0.223461	0.856455
ENSMUSG00000028234	Rps20	0.00312949	0.996871	0.856454	-0.223552	0.85643
ENSMUSG00000079641	Rpl39	7.90415e-06	0.999992	0.85637	-0.223693	0.856343
ENSMUSG00000006333	Rps9	0.00177211	0.998228	0.855023	-0.225966	0.855007
ENSMUSG00000071644	Eef1g	1.38625e-05	0.999986	0.853625	-0.228326	0.853615
ENSMUSG00000020571	Pdia6	1.61906e-06	0.999998	0.853467	-0.228594	0.853448
ENSMUSG00000031628	Casp3	0.000117751	0.999882	0.853318	-0.228844	0.853292
ENSMUSG00000052146	Rps10	0.00109785	0.998902	0.852123	-0.230867	0.852101
ENSMUSG00000026192	Atic	3.16056e-05	0.999968	0.851764	-0.231474	0.851718
ENSMUSG00000031231	Cox7b	0.000262013	0.999738	0.85116	-0.232497	0.851108
ENSMUSG00000059743	Fdps	4.07772e-11	1	0.85057	-0.233498	0.850541
ENSMUSG00000035277	Arx	0.0268869	0.973113	0.849856	-0.23471	0.849782
ENSMUSG00000025508	Rplp2	1.14121e-07	1	0.849804	-0.234798	0.849787
ENSMUSG00000053477	Tcf4	5.86673e-05	0.999941	0.849494	-0.235324	0.849493
ENSMUSG00000029385	Ccng2	4.71996e-07	1	0.848112	-0.237674	0.848069
ENSMUSG00000022321	Cdh10	0.00120654	0.998793	0.847949	-0.237951	0.847897
ENSMUSG00000020547	Bzw2	5.55112e-16	1	0.8471	-0.239396	0.847086
ENSMUSG00000017286	Glod4	0.0428208	0.957179	0.846682	-0.240108	0.846594
ENSMUSG00000034285	Nipsnap1	1.63228e-05	0.999984	0.846597	-0.240252	0.846543
ENSMUSG00000025967	Eef1b2	3.70472e-09	1	0.846467	-0.240474	0.846443
ENSMUSG00000030744	Rps3	0	1	0.845119	-0.242773	0.845108
ENSMUSG00000031673	Cdh11	5.28422e-05	0.999947	0.844126	-0.24447	0.844109
ENSMUSG00000049775	Tmsb4x	1.07916e-08	1	0.843148	-0.246142	0.843144
ENSMUSG00000059796	Eif4a1	1.06919e-11	1	0.842913	-0.246544	0.842907
ENSMUSG00000008668	Rps18	0.00102964	0.99897	0.841871	-0.248329	0.841847
ENSMUSG00000029094	Afap1	1.02263e-08	1	0.841789	-0.24847	0.841775
ENSMUSG00000021700	Rab3c	0	1	0.841495	-0.248974	0.841484
ENSMUSG00000033307	Mif	0.00351304	0.996487	0.841265	-0.249368	0.841239
ENSMUSG00000025950	Idh1	1.50819e-06	0.999998	0.838392	-0.254303	0.838382
ENSMUSG00000003429	Rps11	5.06966e-09	1	0.83786	-0.255218	0.837841
ENSMUSG00000032301	Psma4	0.0194204	0.98058	0.837397	-0.256016	0.837359
ENSMUSG00000100755	Rps23-ps1	4.6334e-12	1	0.837141	-0.256457	0.837105
ENSMUSG00000046178	Nxph1	0.00186917	0.998131	0.834765	-0.260559	0.834678
ENSMUSG00000042834	Nrep	2.2155e-06	0.999998	0.833967	-0.261937	0.833965
ENSMUSG00000032035	Ets1	0.0280951	0.971905	0.831242	-0.26666	0.831182
ENSMUSG00000037169	Mycn	8.15172e-08	1	0.830941	-0.267182	0.830902
ENSMUSG00000016252	Atp5e	0.023345	0.976655	0.830414	-0.268097	0.830304
ENSMUSG00000038274	Fau	2.04218e-05	0.99998	0.829794	-0.269175	0.829766
ENSMUSG00000058922	Gm10052	9.97372e-06	0.99999	0.829598	-0.269516	0.829531
ENSMUSG00000062933	Gm10123	0	1	0.828483	-0.271457	0.828454
ENSMUSG00000028334	Nans	0.0231925	0.976808	0.825661	-0.276378	0.825594
ENSMUSG00000057841	Rpl32	0.000300453	0.9997	0.825057	-0.277435	0.825025
ENSMUSG00000027597	Ahcy	0.00148619	0.998514	0.824061	-0.279177	0.823965
ENSMUSG00000061787	Rps17	0.00298596	0.997014	0.823614	-0.27996	0.823581
ENSMUSG00000020848	Doc2b	0.000143092	0.999857	0.822325	-0.28222	0.822277
ENSMUSG00000047215	Rpl9	1.43949e-06	0.999999	0.822179	-0.282475	0.822154
ENSMUSG00000028519	Dab1	0.0226802	0.97732	0.821459	-0.283739	0.821442
ENSMUSG00000056612	Ppp1r14b	0.0116426	0.988357	0.820274	-0.285823	0.820236
ENSMUSG00000069300	Hist1h2bj	0.036497	0.963503	0.818712	-0.288571	0.818568
ENSMUSG00000062006	Rpl34	8.92992e-10	1	0.817704	-0.290349	0.817668
ENSMUSG00000032846	Zswim6	0.000236813	0.999763	0.816972	-0.291641	0.816943
ENSMUSG00000037736	Limch1	3.20367e-07	1	0.815807	-0.293701	0.815786
ENSMUSG00000058446	Znrf2	1.88852e-10	1	0.815262	-0.294663	0.815245
ENSMUSG00000073676	Hspe1	0.00392354	0.996076	0.813802	-0.297251	0.813693
ENSMUSG00000020297	Nsg2	1.08777e-10	1	0.813681	-0.297465	0.813677
ENSMUSG00000020163	Uqcr11	0.00221168	0.997788	0.809781	-0.304397	0.809684
ENSMUSG00000022474	Pmm1	8.34871e-06	0.999992	0.809049	-0.3057	0.808969
ENSMUSG00000046598	Bdh1	2.27596e-13	1	0.808431	-0.306804	0.808404
ENSMUSG00000033342	Lppr5	0.000230228	0.99977	0.807435	-0.308583	0.807382
ENSMUSG00000029103	Lrpap1	1.54467e-08	1	0.80651	-0.310236	0.806456
ENSMUSG00000019146	Cacng2	0.000421968	0.999578	0.805405	-0.312214	0.805328
ENSMUSG00000041841	Rpl37	0.00634117	0.993659	0.80447	-0.313889	0.804417
ENSMUSG00000020052	Ascl1	4.56154e-05	0.999954	0.803934	-0.31485	0.803803
ENSMUSG00000042700	Sipa1l1	0.000208804	0.999791	0.803625	-0.315406	0.803609
ENSMUSG00000042579	4632404H12Rik	0.0159787	0.984021	0.803552	-0.315536	0.803366
ENSMUSG00000027108	Ola1	0.0013899	0.99861	0.803479	-0.315668	0.803419
ENSMUSG00000055917	Zfp277	0.0218072	0.978193	0.803341	-0.315916	0.803156
ENSMUSG00000023927	Satb1	0	1	0.802402	-0.317602	0.802374
ENSMUSG00000014773	Dll1	0.00132734	0.998673	0.802229	-0.317915	0.802129
ENSMUSG00000059921	Unc5c	7.50278e-07	0.999999	0.802108	-0.318132	0.802035
ENSMUSG00000022686	B3gnt5	1.00649e-09	1	0.800281	-0.321422	0.800212
ENSMUSG00000067889	Sptbn2	0.000415788	0.999584	0.799654	-0.322553	0.799648
ENSMUSG00000072940	Gm10443	0.0108525	0.989148	0.79721	-0.326969	0.797024
ENSMUSG00000054920	Klhl5	1.10724e-08	1	0.797111	-0.327148	0.797076
ENSMUSG00000002477	Snrpd1	0.000720455	0.99928	0.796473	-0.328303	0.796329
ENSMUSG00000085438	1700020I14Rik	0.000493142	0.999507	0.795	-0.330974	0.794991
ENSMUSG00000033377	Palmd	0.000110301	0.99989	0.794323	-0.332203	0.794181
ENSMUSG00000049539	Hist1h1a	0.00457197	0.995428	0.794071	-0.332661	0.793935
ENSMUSG00000020857	Nme2	3.97574e-08	1	0.793064	-0.334491	0.793014
ENSMUSG00000070576	Mn1	3.49258e-10	1	0.792761	-0.335043	0.792714
ENSMUSG00000105388	Rpl36a-ps2	0.00652722	0.993473	0.792267	-0.335942	0.792136
ENSMUSG00000022656	Pvrl3	4.11775e-10	1	0.78748	-0.344686	0.787446
ENSMUSG00000084416	Rpl10a-ps1	0.0282784	0.971722	0.78514	-0.348978	0.784916
ENSMUSG00000054409	Tmem74	9.56832e-05	0.999904	0.783468	-0.352054	0.783326
ENSMUSG00000066315	Gm12918	0.000146876	0.999853	0.779531	-0.359321	0.779362
ENSMUSG00000038296	Galnt18	0.00812658	0.991873	0.778464	-0.361298	0.778299
ENSMUSG00000032020	Ubash3b	4.21625e-10	1	0.771952	-0.373416	0.771881
ENSMUSG00000056367	Actr3b	2.73919e-07	1	0.76977	-0.377501	0.769704
ENSMUSG00000075279	Mrpl23-ps1	0.0323937	0.967606	0.764256	-0.387873	0.763909
ENSMUSG00000039194	Rlbp1	0.000979504	0.99902	0.762406	-0.391368	0.762288
ENSMUSG00000004151	Etv1	0.00229643	0.997704	0.761934	-0.392261	0.761851
ENSMUSG00000021180	Rps6ka5	0	1	0.761071	-0.393897	0.760983
ENSMUSG00000044067	Gpr22	0.0017585	0.998242	0.761065	-0.393909	0.760921
ENSMUSG00000048458	Fam212b	1.53266e-06	0.999998	0.755352	-0.404779	0.75526
ENSMUSG00000101188	Eif4a-ps4	0.0385362	0.961464	0.752455	-0.410323	0.75237
ENSMUSG00000022367	Has2	1.09362e-06	0.999999	0.744917	-0.424848	0.744681
ENSMUSG00000062209	Erbb4	0	1	0.741471	-0.431538	0.741424
ENSMUSG00000021991	Cacna2d3	3.75753e-05	0.999962	0.741443	-0.431592	0.741364
ENSMUSG00000046215	Rprml	2.58395e-05	0.999974	0.739448	-0.43548	0.739213
ENSMUSG00000057531	Dtnbp1	0.0234619	0.976538	0.734943	-0.444296	0.734666
ENSMUSG00000078886	Gm2026	0.00140369	0.998596	0.731548	-0.450976	0.731376
ENSMUSG00000020427	Igfbp3	4.12439e-05	0.999959	0.73139	-0.451286	0.731283
ENSMUSG00000029608	Rph3a	3.92972e-06	0.999996	0.73105	-0.451957	0.731004
ENSMUSG00000023089	Ndufa5	0.0119193	0.988081	0.72301	-0.467913	0.722616
ENSMUSG00000037035	Inhbb	7.08158e-05	0.999929	0.720025	-0.473881	0.719888
ENSMUSG00000045382	Cxcr4	0	1	0.71902	-0.475895	0.718964
ENSMUSG00000027364	Usp50	0.00678914	0.993211	0.713817	-0.486374	0.713234
ENSMUSG00000036111	Lmo1	0.00200388	0.997996	0.713538	-0.486937	0.713375
ENSMUSG00000074622	Mafb	1.38299e-07	1	0.711377	-0.491313	0.711214
ENSMUSG00000063531	Sema3e	0.000196675	0.999803	0.708839	-0.496471	0.708713
ENSMUSG00000046721	Rpl14-ps1	0.0350128	0.964987	0.707583	-0.499028	0.707309
ENSMUSG00000049907	Rasl11b	1.88404e-07	1	0.704194	-0.505956	0.703911
ENSMUSG00000040152	Thbs1	0.00496136	0.995039	0.704046	-0.506259	0.703872
ENSMUSG00000017978	Cadps2	7.16218e-06	0.999993	0.692191	-0.530757	0.692056
ENSMUSG00000082809	Gm14150	0	1	0.689116	-0.537181	0.688961
ENSMUSG00000042589	Cux2	0	1	0.688737	-0.537974	0.68867
ENSMUSG00000060424	Pantr1	1.58927e-07	1	0.667095	-0.584037	0.666819
ENSMUSG00000050321	Neto1	3.68657e-09	1	0.657441	-0.605067	0.657368
ENSMUSG00000029059	Fam213b	9.01147e-05	0.99991	0.65587	-0.608518	0.655052
ENSMUSG00000078427	Sarnp	1.07499e-10	1	0.643843	-0.635219	0.643401
ENSMUSG00000055435	Maf	0.00255793	0.997442	0.636982	-0.650676	0.636876
ENSMUSG00000029819	Npy	0.00702556	0.992974	0.599521	-0.738117	0.599034
ENSMUSG00000033063	Cntnap3	9.91096e-13	1	0.591956	-0.756438	0.591289
ENSMUSG00000052551	Adarb2	1.0877e-11	1	0.589353	-0.762797	0.589115
ENSMUSG00000028172	Tacr3	1.09039e-07	1	0.588598	-0.764646	0.588247
ENSMUSG00000001988	Npas1	6.12442e-08	1	0.580586	-0.78442	0.580178
ENSMUSG00000026841	Fibcd1	4.38991e-08	1	0.574631	-0.799292	0.574412
ENSMUSG00000032532	Cck	0.0220355	0.977964	0.574133	-0.800543	0.574038
ENSMUSG00000026950	Neb	4.41916e-06	0.999996	0.569194	-0.813009	0.568943
ENSMUSG00000004366	Sst	4.14546e-12	1	0.558271	-0.840963	0.557832
ENSMUSG00000083798	Gm14584	0.000853191	0.999147	0.554322	-0.851204	0.55233
ENSMUSG00000056313	1810011O10Rik	0.00912075	0.990879	0.548882	-0.865431	0.54642
ENSMUSG00000020053	Igf1	8.74291e-09	1	0.546846	-0.870793	0.546624
ENSMUSG00000041708	Mpped1	0	1	0.539436	-0.890476	0.539396
ENSMUSG00000036437	Npy1r	0.0150679	0.984932	0.526083	-0.926637	0.525676
ENSMUSG00000020123	Avpr1a	0	1	0.467478	-1.09703	0.466736
ENSMUSG00000032269	Htr3a	0.000100241	0.9999	0.463238	-1.11018	0.461765
ENSMUSG00000090125	Pou3f1	5.46896e-13	1	0.457614	-1.1278	0.457359
ENSMUSG00000032291	Crabp1	1.48356e-07	1	0.429818	-1.2182	0.428149
ENSMUSG00000022372	Sla	0.00494799	0.995052	0.42912	-1.22055	0.428773
ENSMUSG00000071141	Rpl36a-ps3	0.00726481	0.992735	0.392454	-1.3494	0.385672
ENSMUSG00000091271	Gm17104	0.0045562	0.995444	0.304996	-1.71314	0.293303
ENSMUSG00000019890	Nts	6.16051e-08	1	0.23791	-2.07151	0.237386
ENSMUSG00000061833	Gm6311	0.0119693	0.988031	0.23131	-2.1121	0.208196
ENSMUSG00000061330	Gm11361	0.0463947	0.953605	0.219646	-2.18675	0.210996
ENSMUSG00000078901	Gm14440	0.00019654	0.999803	0.0186132	-5.74753	0.000493912
ENSMUSG00000068397	Gm10240	8.88178e-16	1	0.00957591	-6.70637	0.000251844
ENSMUSG00000084383	Gm13370	8.88178e-16	1	0.00957591	-6.70637	0.000251844
